# Genome-wide annotation of gene regulatory elements linked to cell fitness

**DOI:** 10.1101/2021.03.08.434470

**Authors:** Maria ter Weele, Tyler S. Klann, Alejandro Barrera, Adarsh R. Ettyreddy, Siyan Liu, Ryan A. Rickels, Julien Bryois, Simon Jiang, Shaunak S. Adkar, Nahid Iglesias, Patrick F. Sullivan, Timothy E. Reddy, Andrew S. Allen, Gregory E. Crawford, Charles A. Gersbach

## Abstract

Noncoding regulatory elements control gene expression and thus govern nearly all biological processes. Epigenomic profiling assays have identified millions of putative regulatory elements, but systematically determining the function of those regulatory elements remains a substantial challenge. Here we adapt CRISPR screening by epigenetic repression to screen all 111,619 putative non-coding regulatory elements defined by open chromatin sites in human K562 leukemia cells for their role in regulating essential cellular processes and proliferation. In an initial screen containing 1,084,704 gRNAs, we implemented an analysis framework to quantify perturbation effects, and nominate 1,108 regulatory elements that strongly impact cell fitness. We tested 8,845 of the primary screen elements in a secondary screen, evaluated their cell-type specificity in a second cancer cell line, and then used a single-cell RNA-seq CRISPR screen to discover 63 connections between distal regulatory elements and target genes. This comprehensive and quantitative genome-wide map of essential gene regulatory elements presents a framework for extensive characterization of noncoding regulatory elements that drive complex cell phenotypes and for prioritizing non-coding genetic variants that may contribute to common traits and disease risk.
