## Supplementary Tables for "Genome-wide annotation of gene regulatory elements linked to cell fitness": supplementarytable_8_individual_validation_grnas.xlsx

### Sheet: Sheet1
grna_id	DHS_id	strand	chrom	chromStart	chromEnd	protospacer
chr1.10482-9	chr1.10482	-	chr1	200597597	200597616	GTCGGGAGTGGGGAGAAAGA
chr1.10482-5	chr1.10482	-	chr1	200597584	200597603	AGAAAGACGGCCACATGGAG
chr1.10482-4	chr1.10482	-	chr1	200597589	200597608	TGGGGAGAAAGACGGCCACA
chr1.10482-7	chr1.10482	+	chr1	200597571	200597590	TCCCGCCCACCCCCTCCATG
chr11.1734-36	chr11.1734	+	chr11	33963197	33963216	TTGGTTTGGGAACCCTGCTG
chr11.1734-49	chr11.1734	-	chr11	33963614	33963633	AGATTGTGCATAGCCCTCCT
chr11.1734-13	chr11.1734	+	chr11	33963435	33963454	CTGCCAAACCCAACAGCATT
chr11.1734-29	chr11.1734	+	chr11	33963316	33963335	CAAAGGCCTGGTCTTCCTCG
chr11.1734-1	chr11.1734	-	chr11	33963474	33963493	ATCGGAGCAGGAGGCCTCGC
chr11.1735-20	chr11.1735	-	chr11	33966500	33966519	TCCCAGATGTTCACACAACA
chr11.1735-22	chr11.1735	-	chr11	33966307	33966326	TCTACCAGCTACAGGGCATT
chr11.1735-21	chr11.1735	-	chr11	33966584	33966603	TAACTGTTACATGAAGACAA
chr11.1735-52	chr11.1735	-	chr11	33966306	33966325	CTACCAGCTACAGGGCATTG
chr11.1735-12	chr11.1735	+	chr11	33966650	33966669	TCAAAGGGAATAGCTGACTT
chr11.3209-10	chr11.3209	-	chr11	65033842	65033861	GAGGATAAGGGCAGAATCAG
chr11.3209-4	chr11.3209	-	chr11	65033875	65033894	CCTTACAAAGCTCACCACTG
chr11.3209-7	chr11.3209	-	chr11	65033855	65033874	AGGGGAGACAAAAGAGGATA
chr11.3209-9	chr11.3209	+	chr11	65033858	65033877	CCTCTTTTGTCTCCCCTCAG
chr11.3209-2	chr11.3209	+	chr11	65033872	65033891	CCTCAGTGGTGAGCTTTGTA
chr11.4577-2	chr11.4577	+	chr11	78001596	78001615	TGGCGCCCAGAAAACCTAGG
chr11.4577-1	chr11.4577	+	chr11	78001593	78001612	TCTTGGCGCCCAGAAAACCT
chr11.4577-4	chr11.4577	+	chr11	78001597	78001616	GGCGCCCAGAAAACCTAGGT
chr11.4577-17	chr11.4577	-	chr11	78001522	78001541	CTAACCCAAAGGATAGAGAC
chr11.4577-18	chr11.4577	+	chr11	78001528	78001547	ATCCTTTGGGTTAGATCTCA
chr11.4578-8	chr11.4578	-	chr11	78003349	78003368	AGAAGGGGCAAGACATTACT
chr11.4578-3	chr11.4578	-	chr11	78003202	78003221	TGAATCTAACTGAGGTTACT
chr11.4578-42	chr11.4578	+	chr11	78003563	78003582	TCAAACAAACACAAAGACAC
chr11.4578-21	chr11.4578	+	chr11	78003378	78003397	GCCACAAGGCACGTGAGATT
chr11.4578-1	chr11.4578	-	chr11	78003382	78003401	ACCAAATCTCACGTGCCTTG
chr16.5175-112	chr16.5175	+	chr16	89058953	89058972	AACTTCCCCCAGTCTGCCCA
chr16.5175-74	chr16.5175	-	chr16	89059914	89059933	TCTGGACATAAGAGCAGTAA
chr16.5175-102	chr16.5175	-	chr16	89059195	89059214	GAGACACTCCAGGTGCCCCT
chr16.5175-118	chr16.5175	-	chr16	89059178	89059197	CCTGGGGAAGGAGTACCTCG
chr16.5175-14	chr16.5175	+	chr16	89058872	89058891	GGTCATCGCCTCTACAGGGT
chr2.1944-3	chr2.1944	-	chr2	47563685	47563704	GCTCAGTTACAGATATGGGG
chr2.1944-4	chr2.1944	-	chr2	47563688	47563707	TGGGCTCAGTTACAGATATG
chr2.1944-5	chr2.1944	-	chr2	47563674	47563693	GATATGGGGAGGAGCAAGTT
chr2.1944-9	chr2.1944	-	chr2	47563629	47563648	GGAGAGCTGGGGCCACAGCT
chr2.6452-5	chr2.6452	+	chr2	217641002	217641021	GGGGTGCACAGAGTTGACAG
chr2.6452-7	chr2.6452	+	chr2	217640971	217640990	GTGAACAAGCTCAGAGAGGT
chr2.6452-9	chr2.6452	+	chr2	217641009	217641028	ACAGAGTTGACAGCGGAGGG
chr2.6452-4	chr2.6452	+	chr2	217641005	217641024	GTGCACAGAGTTGACAGCGG
chr2.6452-8	chr2.6452	+	chr2	217641013	217641032	AGTTGACAGCGGAGGGAGGA
chr20.855-95	chr20.855	+	chr20	30263861	30263880	AGGCCTAGCAGTGCGAGTGT
chr20.855-56	chr20.855	+	chr20	30263841	30263860	GGGGAATCGAGAAAGCTATC
chr20.855-149	chr20.855	-	chr20	30263667	30263686	TAAACATGAAGTTTGTTGTG
chr20.855-53	chr20.855	+	chr20	30263511	30263530	CAGCCGGCCCAGGTATGGGT
chr20.855-90	chr20.855	+	chr20	30263905	30263924	AACCAGGGTGATGGGCTTGG
chr3.3957-36	chr3.3957	-	chr3	133524694	133524713	GCGCGAGTCCGCGGAAGCCA
chr3.3957-15	chr3.3957	-	chr3	133524703	133524722	TGCCACCCGGCGCGAGTCCG
chr3.3957-22	chr3.3957	+	chr3	133524832	133524851	TGCTGCTGACGCTAGGTAAA
chr3.3957-34	chr3.3957	-	chr3	133525046	133525065	GACCAGGACGTTAACTCCGG
chr3.3957-61	chr3.3957	-	chr3	133524606	133524625	GCAGAGCCTCACGCGAATGG
chr6.4810-6	chr6.4810	-	chr6	135644266	135644285	CCCTTCCTGGTTTACTAGTA
chr6.4810-3	chr6.4810	-	chr6	135644407	135644426	GATGAACTAACCATCCATCG
chr6.4810-23	chr6.4810	+	chr6	135644591	135644610	CAAGGTTTGCTAATGGGATG
chr6.4810-17	chr6.4810	+	chr6	135644258	135644277	TTATACCATACTAGTAAACC
chr6.4810-20	chr6.4810	-	chr6	135644279	135644298	TAAGTTTTATGCTCCCTTCC
NT1	NA	NA	NA	NA	NA	AAAAGCCTCGGTGATGTCTC
