## Supplementary Tables for "Genome-wide annotation of gene regulatory elements linked to cell fitness": supplementarytable_9_Taqman_probes.xlsx

### Sheet: Taqman_probes
Vendor	Cat #	Assay ID	Gene Symbol
ThermoFisher	4331182	Hs01053982_m1	AHI1
ThermoFisher	4331182	Hs00236329_m1	BCL2L1
ThermoFisher	4331182	Hs00156308_m1	CAT
ThermoFisher	4331182	Hs00602520_m1	CBFA2T3
ThermoFisher	4331182	Hs00609145_m1	CYBA
ThermoFisher	4426961	Hs04409030_s1	DDX59-AS1
ThermoFisher	4331182	Hs00901885_m1	EPCAM
ThermoFisher	4331182	Hs00930063_m1	GAB2
ThermoFisher	4331182	Hs00153473_m1	LMO2
ThermoFisher	4331182	Hs00920556_m1	MYB
ThermoFisher	4331182	Hs00226545_m1	NAT10
ThermoFisher	4331182	Hs00160242_m1	POLA2
ThermoFisher	4331182	Hs01102345_m1	RPL37A
ThermoFisher	4331182	Hs00253639_m1	SRPRB
ThermoFisher	4331182	Hs00201616_m1	TPX2
ThermoFisher	4331182	Hs00897854_m1	XRCC5
ThermoFisher	4448485	Hs00427620_m1	TBP
