## Supplementary Tables for "Genome-wide annotation of gene regulatory elements linked to cell fitness": supplementarytable_10_qpcr.xlsx

### Sheet: Sheet1
Sample Number	DHS	gRNA	Gene Symbol	2^delct	deldelct
1	chr1.10482	chr1.10482-5	DDX59-AS1	0.188443	1.45399
2	chr1.10482	chr1.10482-5	DDX59-AS1	0.164426	1.26868
3	chr1.10482	chr1.10482-5	DDX59-AS1	0.156926	1.21081
4	chr1.10482	chr1.10482-5	DDX59-AS1	0.17427	1.34463
6	chr1.10482	chr1.10482-4	DDX59-AS1	0.126733	0.977845
7	chr1.10482	chr1.10482-4	DDX59-AS1	0.117375	0.905637
8	chr1.10482	chr1.10482-4	DDX59-AS1	0.137485	1.0608
9	chr1.10482	chr1.10482-7	DDX59-AS1	0.131285	1.01297
10	chr1.10482	chr1.10482-7	DDX59-AS1	0.0970231	0.748609
11	chr1.10482	chr1.10482-7	DDX59-AS1	0.0902332	0.69622
12	chr1.10482	chr1.10482-7	DDX59-AS1	0.128213	0.989262
13	chr1.10482	chr1.10482-9	DDX59-AS1	0.0233595	0.180237
14	chr1.10482	chr1.10482-9	DDX59-AS1	0.0268165	0.20691
15	chr1.10482	chr1.10482-9	DDX59-AS1	0.0420092	0.324134
16	chr1.10482	chr1.10482-9	DDX59-AS1	0.0289761	0.223573
17	chr1.10482	chr1.10482_Pool	DDX59-AS1	0.103552	0.798981
18	chr1.10482	chr1.10482_Pool	DDX59-AS1	0.078296	0.604115
19	chr1.10482	chr1.10482_Pool	DDX59-AS1	0.07283	0.56194
20	chr1.10482	chr1.10482_Pool	DDX59-AS1	0.0878528	0.677853
21	chr11.1734	chr11.1734-36	CAT	1.04622	0.948454
22	chr11.1734	chr11.1734-36	CAT	1.07074	0.970684
23	chr11.1734	chr11.1734-36	CAT	1.10938	1.00572
24	chr11.1734	chr11.1734-36	CAT	1.17047	1.0611
25	chr11.1734	chr11.1734-1	CAT	0.936932	0.849378
26	chr11.1734	chr11.1734-1	CAT	1.04485	0.947209
27	chr11.1734	chr11.1734-1	CAT	1.09148	0.989482
28	chr11.1734	chr11.1734-1	CAT	0.94539	0.857046
29	chr11.1734	chr11.1734-29	CAT	0.990719	0.898139
30	chr11.1734	chr11.1734-29	CAT	1.00926	0.914948
31	chr11.1734	chr11.1734-29	CAT	1.04375	0.946213
32	chr11.1734	chr11.1734-29	CAT	1.07748	0.976795
33	chr11.1734	chr11.1734-13	CAT	1.13687	1.03063
34	chr11.1734	chr11.1734-13	CAT	1.04427	0.946683
36	chr11.1734	chr11.1734-13	CAT	0.957146	0.867704
37	chr11.1734	chr11.1734-49	CAT	0.838812	0.760427
38	chr11.1734	chr11.1734-49	CAT	0.886208	0.803395
39	chr11.1734	chr11.1734-49	CAT	0.907753	0.822926
40	chr11.1734	chr11.1734-49	CAT	0.884221	0.801593
41	chr11.1734	chr11.1734_Pool	CAT	0.893632	0.810125
42	chr11.1734	chr11.1734_Pool	CAT	0.899017	0.815006
43	chr11.1734	chr11.1734_Pool	CAT	0.945445	0.857096
44	chr11.1734	chr11.1734_Pool	CAT	0.85782	0.777659
21	chr11.1734	chr11.1734-36	LMO2	0.0765786	0.325708
22	chr11.1734	chr11.1734-36	LMO2	0.063287	0.269175
23	chr11.1734	chr11.1734-36	LMO2	0.0611452	0.260066
24	chr11.1734	chr11.1734-36	LMO2	0.0719619	0.306072
25	chr11.1734	chr11.1734-1	LMO2	0.0780994	0.332176
26	chr11.1734	chr11.1734-1	LMO2	0.0719965	0.306219
27	chr11.1734	chr11.1734-1	LMO2	0.0725226	0.308456
28	chr11.1734	chr11.1734-1	LMO2	0.0844426	0.359155
29	chr11.1734	chr11.1734-29	LMO2	0.06328	0.269145
30	chr11.1734	chr11.1734-29	LMO2	0.0584363	0.248544
31	chr11.1734	chr11.1734-29	LMO2	0.0566893	0.241114
32	chr11.1734	chr11.1734-29	LMO2	0.0633704	0.26953
33	chr11.1734	chr11.1734-13	LMO2	0.0778528	0.331127
34	chr11.1734	chr11.1734-13	LMO2	0.0809166	0.344158
36	chr11.1734	chr11.1734-13	LMO2	0.0837035	0.356012
37	chr11.1734	chr11.1734-49	LMO2	0.0789717	0.335886
38	chr11.1734	chr11.1734-49	LMO2	0.0680625	0.289487
39	chr11.1734	chr11.1734-49	LMO2	0.070661	0.300539
40	chr11.1734	chr11.1734-49	LMO2	0.0719341	0.305953
41	chr11.1734	chr11.1734_Pool	LMO2	0.0507478	0.215843
42	chr11.1734	chr11.1734_Pool	LMO2	0.0525036	0.223311
43	chr11.1734	chr11.1734_Pool	LMO2	0.0480552	0.204391
44	chr11.1734	chr11.1734_Pool	LMO2	0.0414432	0.176268
21	chr11.1734	chr11.1734-36	NAT10	1.87892	1.05748
22	chr11.1734	chr11.1734-36	NAT10	1.89607	1.06713
23	chr11.1734	chr11.1734-36	NAT10	2.2382	1.25969
24	chr11.1734	chr11.1734-36	NAT10	2.38804	1.34403
25	chr11.1734	chr11.1734-1	NAT10	1.69257	0.952602
26	chr11.1734	chr11.1734-1	NAT10	1.82983	1.02985
27	chr11.1734	chr11.1734-1	NAT10	2.05395	1.156
28	chr11.1734	chr11.1734-1	NAT10	1.93964	1.09166
29	chr11.1734	chr11.1734-29	NAT10	2.04387	1.15032
30	chr11.1734	chr11.1734-29	NAT10	1.67307	0.941629
31	chr11.1734	chr11.1734-29	NAT10	1.92286	1.08221
32	chr11.1734	chr11.1734-29	NAT10	2.27007	1.27763
33	chr11.1734	chr11.1734-13	NAT10	2.06328	1.16124
34	chr11.1734	chr11.1734-13	NAT10	1.74116	0.97995
36	chr11.1734	chr11.1734-13	NAT10	1.94499	1.09467
37	chr11.1734	chr11.1734-49	NAT10	2.10456	1.18448
38	chr11.1734	chr11.1734-49	NAT10	1.84275	1.03713
39	chr11.1734	chr11.1734-49	NAT10	1.92651	1.08427
40	chr11.1734	chr11.1734-49	NAT10	2.18547	1.23002
41	chr11.1734	chr11.1734_Pool	NAT10	1.85054	1.04151
42	chr11.1734	chr11.1734_Pool	NAT10	1.84289	1.0372
43	chr11.1734	chr11.1734_Pool	NAT10	1.96735	1.10725
44	chr11.1734	chr11.1734_Pool	NAT10	1.9276	1.08488
45	chr11.1735	chr11.1735-21	CAT	0.868207	0.787075
46	chr11.1735	chr11.1735-21	CAT	0.882494	0.800028
47	chr11.1735	chr11.1735-21	CAT	0.919682	0.83374
48	chr11.1735	chr11.1735-21	CAT	1.01644	0.921455
49	chr11.1735	chr11.1735-20	CAT	0.873343	0.791732
50	chr11.1735	chr11.1735-20	CAT	0.865894	0.784979
51	chr11.1735	chr11.1735-20	CAT	0.863312	0.782638
52	chr11.1735	chr11.1735-20	CAT	0.816292	0.740012
53	chr11.1735	chr11.1735-12	CAT	0.900965	0.816773
54	chr11.1735	chr11.1735-12	CAT	0.852444	0.772786
55	chr11.1735	chr11.1735-12	CAT	0.889584	0.806455
56	chr11.1735	chr11.1735-12	CAT	0.969263	0.878689
57	chr11.1735	chr11.1735-52	CAT	0.872111	0.790615
58	chr11.1735	chr11.1735-52	CAT	0.907523	0.822717
59	chr11.1735	chr11.1735-52	CAT	0.878597	0.796494
60	chr11.1735	chr11.1735-52	CAT	0.831872	0.754136
61	chr11.1735	chr11.1735-22	CAT	0.87818	0.796117
62	chr11.1735	chr11.1735-22	CAT	0.90076	0.816587
63	chr11.1735	chr11.1735-22	CAT	0.888243	0.805239
64	chr11.1735	chr11.1735-22	CAT	0.955364	0.866089
65	chr11.1735	chr11.1735_Pool	CAT	0.903481	0.819053
66	chr11.1735	chr11.1735_Pool	CAT	0.885717	0.802949
67	chr11.1735	chr11.1735_Pool	CAT	0.914449	0.828997
68	chr11.1735	chr11.1735_Pool	CAT	0.904507	0.819983
45	chr11.1735	chr11.1735-21	LMO2	0.0367857	0.156459
46	chr11.1735	chr11.1735-21	LMO2	0.0359822	0.153041
47	chr11.1735	chr11.1735-21	LMO2	0.0317883	0.135204
48	chr11.1735	chr11.1735-21	LMO2	0.0346461	0.147358
49	chr11.1735	chr11.1735-20	LMO2	0.0338909	0.144147
50	chr11.1735	chr11.1735-20	LMO2	0.0322435	0.13714
51	chr11.1735	chr11.1735-20	LMO2	0.0315803	0.134319
52	chr11.1735	chr11.1735-20	LMO2	0.0356044	0.151434
53	chr11.1735	chr11.1735-12	LMO2	0.0382225	0.16257
54	chr11.1735	chr11.1735-12	LMO2	0.0341817	0.145383
55	chr11.1735	chr11.1735-12	LMO2	0.0328934	0.139904
56	chr11.1735	chr11.1735-12	LMO2	0.0354043	0.150583
57	chr11.1735	chr11.1735-52	LMO2	0.0313315	0.133261
58	chr11.1735	chr11.1735-52	LMO2	0.033959	0.144436
59	chr11.1735	chr11.1735-52	LMO2	0.0346954	0.147568
60	chr11.1735	chr11.1735-52	LMO2	0.0316016	0.134409
61	chr11.1735	chr11.1735-22	LMO2	0.0410438	0.174569
62	chr11.1735	chr11.1735-22	LMO2	0.0312771	0.133029
63	chr11.1735	chr11.1735-22	LMO2	0.0321863	0.136896
64	chr11.1735	chr11.1735-22	LMO2	0.0350457	0.149058
65	chr11.1735	chr11.1735_Pool	LMO2	0.033077	0.140685
66	chr11.1735	chr11.1735_Pool	LMO2	0.0356662	0.151697
67	chr11.1735	chr11.1735_Pool	LMO2	0.0332974	0.141622
68	chr11.1735	chr11.1735_Pool	LMO2	0.0341327	0.145175
45	chr11.1735	chr11.1735-21	NAT10	1.95111	1.09812
46	chr11.1735	chr11.1735-21	NAT10	1.83657	1.03365
47	chr11.1735	chr11.1735-21	NAT10	1.85139	1.04199
48	chr11.1735	chr11.1735-21	NAT10	2.03025	1.14266
49	chr11.1735	chr11.1735-20	NAT10	1.78732	1.00593
50	chr11.1735	chr11.1735-20	NAT10	1.71489	0.965163
51	chr11.1735	chr11.1735-20	NAT10	1.82641	1.02793
52	chr11.1735	chr11.1735-20	NAT10	1.932	1.08736
53	chr11.1735	chr11.1735-12	NAT10	1.90513	1.07224
54	chr11.1735	chr11.1735-12	NAT10	1.9144	1.07746
55	chr11.1735	chr11.1735-12	NAT10	1.78774	1.00617
56	chr11.1735	chr11.1735-12	NAT10	1.83286	1.03156
57	chr11.1735	chr11.1735-52	NAT10	1.72613	0.971491
58	chr11.1735	chr11.1735-52	NAT10	1.72137	0.968813
59	chr11.1735	chr11.1735-52	NAT10	1.7665	0.994212
60	chr11.1735	chr11.1735-52	NAT10	1.96067	1.10349
61	chr11.1735	chr11.1735-22	NAT10	1.75273	0.986462
62	chr11.1735	chr11.1735-22	NAT10	1.78552	1.00492
63	chr11.1735	chr11.1735-22	NAT10	1.80209	1.01424
64	chr11.1735	chr11.1735-22	NAT10	1.81283	1.02029
65	chr11.1735	chr11.1735_Pool	NAT10	1.69407	0.953448
66	chr11.1735	chr11.1735_Pool	NAT10	1.82906	1.02942
67	chr11.1735	chr11.1735_Pool	NAT10	1.95436	1.09994
68	chr11.1735	chr11.1735_Pool	NAT10	1.87686	1.05632
69	chr11.3209	chr11.3209-7	POLA2	0.0435186	0.192024
70	chr11.3209	chr11.3209-7	POLA2	0.0428855	0.189231
71	chr11.3209	chr11.3209-7	POLA2	0.0443095	0.195514
72	chr11.3209	chr11.3209-7	POLA2	0.0561518	0.247768
73	chr11.3209	chr11.3209-9	POLA2	0.240464	1.06104
74	chr11.3209	chr11.3209-9	POLA2	0.220611	0.973438
75	chr11.3209	chr11.3209-9	POLA2	0.232068	1.02399
76	chr11.3209	chr11.3209-9	POLA2	0.251391	1.10925
77	chr11.3209	chr11.3209-2	POLA2	0.203239	0.896783
78	chr11.3209	chr11.3209-2	POLA2	0.188152	0.830214
79	chr11.3209	chr11.3209-2	POLA2	0.185159	0.817005
80	chr11.3209	chr11.3209-2	POLA2	0.211697	0.934106
82	chr11.3209	chr11.3209-10	POLA2	0.0306783	0.135367
83	chr11.3209	chr11.3209-10	POLA2	0.0254332	0.112223
84	chr11.3209	chr11.3209-10	POLA2	0.0301243	0.132922
85	chr11.3209	chr11.3209-4	POLA2	0.0605627	0.267231
86	chr11.3209	chr11.3209-4	POLA2	0.0560786	0.247445
87	chr11.3209	chr11.3209-4	POLA2	0.0690019	0.304469
88	chr11.3209	chr11.3209-4	POLA2	0.065576	0.289352
89	chr11.3209	chr11.3209_Pool	POLA2	0.0405662	0.178997
90	chr11.3209	chr11.3209_Pool	POLA2	0.0539403	0.23801
91	chr11.3209	chr11.3209_Pool	POLA2	0.0513802	0.226713
92	chr11.3209	chr11.3209_Pool	POLA2	0.0434773	0.191842
93	chr11.4577	chr11.4577-4	GAB2	0.441058	0.140271
94	chr11.4577	chr11.4577-4	GAB2	0.32186	0.102362
95	chr11.4577	chr11.4577-4	GAB2	0.372829	0.118572
96	chr11.4577	chr11.4577-4	GAB2	0.306794	0.0975705
97	chr11.4577	chr11.4577-17	GAB2	0.924631	0.294062
98	chr11.4577	chr11.4577-17	GAB2	0.834539	0.26541
99	chr11.4577	chr11.4577-17	GAB2	0.87664	0.278799
100	chr11.4577	chr11.4577-17	GAB2	0.748309	0.237986
101	chr11.4577	chr11.4577-18	GAB2	0.675395	0.214797
102	chr11.4577	chr11.4577-18	GAB2	0.680688	0.21648
104	chr11.4577	chr11.4577-18	GAB2	0.52346	0.166477
105	chr11.4577	chr11.4577-2	GAB2	0.518437	0.16488
106	chr11.4577	chr11.4577-2	GAB2	0.499929	0.158993
107	chr11.4577	chr11.4577-2	GAB2	0.45704	0.145353
109	chr11.4577	chr11.4577-1	GAB2	0.668211	0.212512
110	chr11.4577	chr11.4577-1	GAB2	0.591852	0.188228
111	chr11.4577	chr11.4577-1	GAB2	0.634133	0.201674
112	chr11.4577	chr11.4577-1	GAB2	0.656316	0.20873
113	chr11.4577	chr11.4577_Pool	GAB2	0.406411	0.129252
114	chr11.4577	chr11.4577_Pool	GAB2	0.425897	0.135449
115	chr11.4577	chr11.4577_Pool	GAB2	0.33786	0.10745
116	chr11.4577	chr11.4577_Pool	GAB2	0.387343	0.123187
117	chr11.4578	chr11.4578-42	GAB2	1.07	0.340295
118	chr11.4578	chr11.4578-42	GAB2	0.893065	0.284023
119	chr11.4578	chr11.4578-42	GAB2	0.970417	0.308624
120	chr11.4578	chr11.4578-42	GAB2	0.923398	0.29367
121	chr11.4578	chr11.4578-21	GAB2	0.618924	0.196838
122	chr11.4578	chr11.4578-21	GAB2	0.571846	0.181865
123	chr11.4578	chr11.4578-21	GAB2	0.538366	0.171218
124	chr11.4578	chr11.4578-21	GAB2	0.535265	0.170231
125	chr11.4578	chr11.4578-1	GAB2	1.02414	0.325709
126	chr11.4578	chr11.4578-1	GAB2	0.962063	0.305967
127	chr11.4578	chr11.4578-1	GAB2	0.826415	0.262826
128	chr11.4578	chr11.4578-1	GAB2	0.796379	0.253274
129	chr11.4578	chr11.4578-8	GAB2	0.380442	0.120993
130	chr11.4578	chr11.4578-8	GAB2	0.330128	0.104991
131	chr11.4578	chr11.4578-8	GAB2	0.311683	0.0991253
132	chr11.4578	chr11.4578-8	GAB2	0.294417	0.0936341
133	chr11.4578	chr11.4578-3	GAB2	0.986854	0.313851
134	chr11.4578	chr11.4578-3	GAB2	0.862511	0.274306
135	chr11.4578	chr11.4578-3	GAB2	0.766185	0.243671
136	chr11.4578	chr11.4578-3	GAB2	0.69915	0.222352
137	chr11.4578	chr11.4578_Pool	GAB2	0.406005	0.129122
138	chr11.4578	chr11.4578_Pool	GAB2	0.373438	0.118765
139	chr11.4578	chr11.4578_Pool	GAB2	0.401646	0.127736
140	chr11.4578	chr11.4578_Pool	GAB2	0.392876	0.124947
141	chr16.5175	chr16.5175-102	CBFA2T3	0.177911	0.459726
142	chr16.5175	chr16.5175-102	CBFA2T3	0.13913	0.359515
143	chr16.5175	chr16.5175-102	CBFA2T3	0.187622	0.48482
144	chr16.5175	chr16.5175-102	CBFA2T3	0.168846	0.436303
145	chr16.5175	chr16.5175-118	CBFA2T3	0.162536	0.419998
146	chr16.5175	chr16.5175-118	CBFA2T3	0.140458	0.362947
147	chr16.5175	chr16.5175-118	CBFA2T3	0.195274	0.504592
148	chr16.5175	chr16.5175-118	CBFA2T3	0.176337	0.45566
149	chr16.5175	chr16.5175-14	CBFA2T3	0.236002	0.609835
150	chr16.5175	chr16.5175-14	CBFA2T3	0.16469	0.425562
151	chr16.5175	chr16.5175-14	CBFA2T3	0.18971	0.490216
152	chr16.5175	chr16.5175-14	CBFA2T3	0.175594	0.453738
153	chr16.5175	chr16.5175-112	CBFA2T3	0.184426	0.476562
155	chr16.5175	chr16.5175-112	CBFA2T3	0.190636	0.492609
156	chr16.5175	chr16.5175-112	CBFA2T3	0.1714	0.442903
157	chr16.5175	chr16.5175-74	CBFA2T3	0.193615	0.500306
158	chr16.5175	chr16.5175-74	CBFA2T3	0.205263	0.530406
159	chr16.5175	chr16.5175-74	CBFA2T3	0.205406	0.530775
160	chr16.5175	chr16.5175-74	CBFA2T3	0.170714	0.44113
161	chr16.5175	chr16.5175_Pool	CBFA2T3	0.174239	0.450239
162	chr16.5175	chr16.5175_Pool	CBFA2T3	0.172625	0.446068
163	chr16.5175	chr16.5175_Pool	CBFA2T3	0.180907	0.467469
164	chr16.5175	chr16.5175_Pool	CBFA2T3	0.17807	0.460138
141	chr16.5175	chr16.5175-102	CYBA	1.66037	0.880219
142	chr16.5175	chr16.5175-102	CYBA	1.42789	0.75697
143	chr16.5175	chr16.5175-102	CYBA	1.5804	0.837821
144	chr16.5175	chr16.5175-102	CYBA	1.56486	0.829585
145	chr16.5175	chr16.5175-118	CYBA	1.5315	0.8119
146	chr16.5175	chr16.5175-118	CYBA	1.57104	0.832858
147	chr16.5175	chr16.5175-118	CYBA	1.91124	1.01321
148	chr16.5175	chr16.5175-118	CYBA	1.62776	0.86293
149	chr16.5175	chr16.5175-14	CYBA	2.02215	1.07201
150	chr16.5175	chr16.5175-14	CYBA	1.81115	0.960151
151	chr16.5175	chr16.5175-14	CYBA	1.7305	0.917396
152	chr16.5175	chr16.5175-14	CYBA	1.87374	0.993333
153	chr16.5175	chr16.5175-112	CYBA	1.69363	0.897847
155	chr16.5175	chr16.5175-112	CYBA	1.8582	0.985091
156	chr16.5175	chr16.5175-112	CYBA	1.6359	0.867246
157	chr16.5175	chr16.5175-74	CYBA	1.61765	0.85757
158	chr16.5175	chr16.5175-74	CYBA	1.71089	0.906999
159	chr16.5175	chr16.5175-74	CYBA	1.66008	0.880064
160	chr16.5175	chr16.5175-74	CYBA	1.73729	0.920993
161	chr16.5175	chr16.5175_Pool	CYBA	1.64936	0.874379
162	chr16.5175	chr16.5175_Pool	CYBA	1.64499	0.872065
163	chr16.5175	chr16.5175_Pool	CYBA	1.68002	0.890636
164	chr16.5175	chr16.5175_Pool	CYBA	1.72136	0.91255
165	chr2.1944	chr2.1944-4	EPCAM	0.620646	0.534196
166	chr2.1944	chr2.1944-4	EPCAM	0.653898	0.562816
167	chr2.1944	chr2.1944-4	EPCAM	0.615506	0.529772
168	chr2.1944	chr2.1944-4	EPCAM	0.708876	0.610136
169	chr2.1944	chr2.1944-5	EPCAM	0.564947	0.486255
170	chr2.1944	chr2.1944-5	EPCAM	0.522915	0.450078
172	chr2.1944	chr2.1944-5	EPCAM	0.562903	0.484496
173	chr2.1944	chr2.1944-9	EPCAM	0.551238	0.474456
174	chr2.1944	chr2.1944-9	EPCAM	0.562023	0.483738
175	chr2.1944	chr2.1944-9	EPCAM	0.56872	0.489503
176	chr2.1944	chr2.1944-9	EPCAM	0.641006	0.55172
178	chr2.1944	chr2.1944-3	EPCAM	0.547997	0.471666
179	chr2.1944	chr2.1944-3	EPCAM	0.574509	0.494485
180	chr2.1944	chr2.1944-3	EPCAM	0.611277	0.526132
181	chr2.1944	chr2.1944_Pool	EPCAM	0.527754	0.454243
182	chr2.1944	chr2.1944_Pool	EPCAM	0.564696	0.486039
183	chr2.1944	chr2.1944_Pool	EPCAM	0.540403	0.46513
184	chr2.1944	chr2.1944_Pool	EPCAM	0.524954	0.451833
185	chr2.6452	chr2.6452-9	RPL37A	657.833	640.987
186	chr2.6452	chr2.6452-9	RPL37A	762.231	742.712
187	chr2.6452	chr2.6452-9	RPL37A	760.292	740.822
188	chr2.6452	chr2.6452-9	RPL37A	963.57	938.895
189	chr2.6452	chr2.6452-4	RPL37A	1157.51	1127.87
190	chr2.6452	chr2.6452-4	RPL37A	1079.51	1051.87
191	chr2.6452	chr2.6452-4	RPL37A	1180.17	1149.95
193	chr2.6452	chr2.6452-8	RPL37A	891.236	868.413
195	chr2.6452	chr2.6452-8	RPL37A	1283.82	1250.95
196	chr2.6452	chr2.6452-8	RPL37A	1327.16	1293.18
198	chr2.6452	chr2.6452-5	RPL37A	1343.44	1309.04
201	chr2.6452	chr2.6452-7	RPL37A	1076.9	1049.32
202	chr2.6452	chr2.6452-7	RPL37A	411.402	400.867
203	chr2.6452	chr2.6452-7	RPL37A	1400.46	1364.59
204	chr2.6452	chr2.6452-7	RPL37A	755.726	736.374
205	chr2.6452	chr2.6452_Pool	RPL37A	991.491	966.101
206	chr2.6452	chr2.6452_Pool	RPL37A	1291.19	1258.13
207	chr2.6452	chr2.6452_Pool	RPL37A	555.498	541.273
208	chr2.6452	chr2.6452_Pool	RPL37A	352.991	343.952
185	chr2.6452	chr2.6452-9	XRCC5	4.05921	3.4938
186	chr2.6452	chr2.6452-9	XRCC5	4.09316	3.52302
187	chr2.6452	chr2.6452-9	XRCC5	4.51692	3.88775
188	chr2.6452	chr2.6452-9	XRCC5	4.45433	3.83388
189	chr2.6452	chr2.6452-4	XRCC5	3.53752	3.04478
190	chr2.6452	chr2.6452-4	XRCC5	3.35622	2.88873
191	chr2.6452	chr2.6452-4	XRCC5	3.59492	3.09418
192	chr2.6452	chr2.6452-4	XRCC5	3.45595	2.97457
193	chr2.6452	chr2.6452-8	XRCC5	4.2263	3.63762
195	chr2.6452	chr2.6452-8	XRCC5	4.19867	3.61383
196	chr2.6452	chr2.6452-8	XRCC5	4.21743	3.62998
198	chr2.6452	chr2.6452-5	XRCC5	3.48229	2.99724
199	chr2.6452	chr2.6452-5	XRCC5	3.40069	2.92701
200	chr2.6452	chr2.6452-5	XRCC5	3.48583	3.00028
201	chr2.6452	chr2.6452-7	XRCC5	3.56078	3.0648
202	chr2.6452	chr2.6452-7	XRCC5	3.18426	2.74073
203	chr2.6452	chr2.6452-7	XRCC5	3.51705	3.02716
204	chr2.6452	chr2.6452-7	XRCC5	3.23808	2.78704
205	chr2.6452	chr2.6452_Pool	XRCC5	3.3184	2.85618
206	chr2.6452	chr2.6452_Pool	XRCC5	3.68524	3.17192
207	chr2.6452	chr2.6452_Pool	XRCC5	3.89399	3.35159
208	chr2.6452	chr2.6452_Pool	XRCC5	4.07026	3.50331
209	chr20.855	chr20.855-149	BCL2L1	0.435097	0.203621
210	chr20.855	chr20.855-149	BCL2L1	0.410658	0.192184
211	chr20.855	chr20.855-149	BCL2L1	0.429797	0.201141
212	chr20.855	chr20.855-149	BCL2L1	0.449744	0.210476
213	chr20.855	chr20.855-53	BCL2L1	0.260012	0.121683
214	chr20.855	chr20.855-53	BCL2L1	0.215742	0.100965
215	chr20.855	chr20.855-53	BCL2L1	0.214425	0.100349
216	chr20.855	chr20.855-53	BCL2L1	0.238426	0.111581
217	chr20.855	chr20.855-90	BCL2L1	0.197799	0.0925681
218	chr20.855	chr20.855-90	BCL2L1	0.166307	0.0778302
219	chr20.855	chr20.855-90	BCL2L1	0.169958	0.0795386
220	chr20.855	chr20.855-90	BCL2L1	0.180712	0.0845714
221	chr20.855	chr20.855-95	BCL2L1	0.184271	0.0862372
222	chr20.855	chr20.855-95	BCL2L1	0.158095	0.073987
223	chr20.855	chr20.855-95	BCL2L1	0.162233	0.0759234
224	chr20.855	chr20.855-95	BCL2L1	0.169879	0.0795016
225	chr20.855	chr20.855-56	BCL2L1	0.256532	0.120055
226	chr20.855	chr20.855-56	BCL2L1	0.220176	0.10304
227	chr20.855	chr20.855-56	BCL2L1	0.245643	0.114959
228	chr20.855	chr20.855-56	BCL2L1	0.243372	0.113896
229	chr20.855	chr20.855_Pool	BCL2L1	0.121365	0.0567976
230	chr20.855	chr20.855_Pool	BCL2L1	0.130574	0.0611075
231	chr20.855	chr20.855_Pool	BCL2L1	0.129485	0.060598
232	chr20.855	chr20.855_Pool	BCL2L1	0.13244	0.0619804
209	chr20.855	chr20.855-149	TPX2	1.38693	0.75915
210	chr20.855	chr20.855-149	TPX2	1.55704	0.852264
211	chr20.855	chr20.855-149	TPX2	1.50862	0.825761
212	chr20.855	chr20.855-149	TPX2	1.41467	0.774334
213	chr20.855	chr20.855-53	TPX2	1.43048	0.782988
214	chr20.855	chr20.855-53	TPX2	1.56769	0.858091
215	chr20.855	chr20.855-53	TPX2	1.62056	0.887033
216	chr20.855	chr20.855-53	TPX2	1.47765	0.808809
217	chr20.855	chr20.855-90	TPX2	1.47461	0.807145
218	chr20.855	chr20.855-90	TPX2	1.48441	0.812509
219	chr20.855	chr20.855-90	TPX2	1.45919	0.798703
220	chr20.855	chr20.855-90	TPX2	1.46734	0.803165
221	chr20.855	chr20.855-95	TPX2	1.44866	0.792941
222	chr20.855	chr20.855-95	TPX2	1.51279	0.828041
223	chr20.855	chr20.855-95	TPX2	1.45455	0.796166
224	chr20.855	chr20.855-95	TPX2	1.54424	0.845255
225	chr20.855	chr20.855-56	TPX2	1.4728	0.806153
226	chr20.855	chr20.855-56	TPX2	1.54942	0.848093
227	chr20.855	chr20.855-56	TPX2	1.53645	0.840994
228	chr20.855	chr20.855-56	TPX2	1.42608	0.780583
229	chr20.855	chr20.855_Pool	TPX2	1.43382	0.784816
230	chr20.855	chr20.855_Pool	TPX2	1.47911	0.809609
231	chr20.855	chr20.855_Pool	TPX2	1.49541	0.818527
232	chr20.855	chr20.855_Pool	TPX2	1.53773	0.841694
233	chr3.3957	chr3.3957-22	SRPRB	0.0293177	0.0152784
234	chr3.3957	chr3.3957-22	SRPRB	0.0321783	0.0167691
235	chr3.3957	chr3.3957-22	SRPRB	0.0304677	0.0158777
236	chr3.3957	chr3.3957-22	SRPRB	0.0332527	0.0173291
237	chr3.3957	chr3.3957-34	SRPRB	0.0245014	0.0127685
238	chr3.3957	chr3.3957-34	SRPRB	0.0429838	0.0224003
239	chr3.3957	chr3.3957-34	SRPRB	0.0305542	0.0159228
240	chr3.3957	chr3.3957-34	SRPRB	0.0222579	0.0115993
241	chr3.3957	chr3.3957-61	SRPRB	0.0342833	0.0178661
242	chr3.3957	chr3.3957-61	SRPRB	0.0310226	0.0161669
243	chr3.3957	chr3.3957-61	SRPRB	0.0369359	0.0192485
244	chr3.3957	chr3.3957-61	SRPRB	0.0357992	0.0186561
245	chr3.3957	chr3.3957-36	SRPRB	0.0361563	0.0188422
246	chr3.3957	chr3.3957-36	SRPRB	0.0533443	0.0277994
247	chr3.3957	chr3.3957-36	SRPRB	0.0438335	0.0228431
248	chr3.3957	chr3.3957-36	SRPRB	0.0443861	0.023131
249	chr3.3957	chr3.3957-15	SRPRB	0.0407821	0.0212529
250	chr3.3957	chr3.3957-15	SRPRB	0.0461262	0.0240379
251	chr3.3957	chr3.3957-15	SRPRB	0.046484	0.0242243
252	chr3.3957	chr3.3957-15	SRPRB	0.0609248	0.0317499
253	chr3.3957	chr3.3957_Pool	SRPRB	0.0242638	0.0126447
254	chr3.3957	chr3.3957_Pool	SRPRB	0.0232727	0.0121281
255	chr3.3957	chr3.3957_Pool	SRPRB	0.0272761	0.0142145
256	chr3.3957	chr3.3957_Pool	SRPRB	0.0208969	0.0108901
257	chr6.4810	chr6.4810-17	AHI1	0.49471	0.474302
258	chr6.4810	chr6.4810-17	AHI1	0.555089	0.53219
259	chr6.4810	chr6.4810-17	AHI1	0.461072	0.442052
260	chr6.4810	chr6.4810-17	AHI1	0.491918	0.471626
261	chr6.4810	chr6.4810-3	AHI1	0.537746	0.515563
262	chr6.4810	chr6.4810-3	AHI1	0.512338	0.491203
263	chr6.4810	chr6.4810-3	AHI1	0.543022	0.520621
264	chr6.4810	chr6.4810-3	AHI1	0.539985	0.51771
265	chr6.4810	chr6.4810-20	AHI1	0.540568	0.518269
266	chr6.4810	chr6.4810-20	AHI1	0.510008	0.488969
267	chr6.4810	chr6.4810-20	AHI1	0.500726	0.48007
268	chr6.4810	chr6.4810-20	AHI1	0.515932	0.494649
269	chr6.4810	chr6.4810-23	AHI1	0.520385	0.498918
270	chr6.4810	chr6.4810-23	AHI1	0.495679	0.475231
271	chr6.4810	chr6.4810-23	AHI1	0.520282	0.49882
272	chr6.4810	chr6.4810-23	AHI1	0.540663	0.51836
273	chr6.4810	chr6.4810-6	AHI1	0.52125	0.499748
274	chr6.4810	chr6.4810-6	AHI1	0.533971	0.511944
275	chr6.4810	chr6.4810-6	AHI1	0.512301	0.491168
276	chr6.4810	chr6.4810-6	AHI1	0.493738	0.473371
277	chr6.4810	chr6.4810_Pool	AHI1	0.575193	0.551465
278	chr6.4810	chr6.4810_Pool	AHI1	0.52791	0.506133
279	chr6.4810	chr6.4810_Pool	AHI1	0.513627	0.492439
280	chr6.4810	chr6.4810_Pool	AHI1	0.582025	0.558016
257	chr6.4810	chr6.4810-17	MYB	0.455663	0.156359
258	chr6.4810	chr6.4810-17	MYB	0.48819	0.16752
259	chr6.4810	chr6.4810-17	MYB	0.445552	0.152889
260	chr6.4810	chr6.4810-17	MYB	0.478734	0.164276
261	chr6.4810	chr6.4810-3	MYB	0.536941	0.184249
262	chr6.4810	chr6.4810-3	MYB	0.573964	0.196953
263	chr6.4810	chr6.4810-3	MYB	0.553605	0.189967
264	chr6.4810	chr6.4810-3	MYB	0.555166	0.190503
265	chr6.4810	chr6.4810-20	MYB	0.48844	0.167606
266	chr6.4810	chr6.4810-20	MYB	0.458245	0.157245
267	chr6.4810	chr6.4810-20	MYB	0.445371	0.152827
268	chr6.4810	chr6.4810-20	MYB	0.414159	0.142117
269	chr6.4810	chr6.4810-23	MYB	0.50138	0.172046
270	chr6.4810	chr6.4810-23	MYB	0.447426	0.153532
271	chr6.4810	chr6.4810-23	MYB	0.407644	0.139881
272	chr6.4810	chr6.4810-23	MYB	0.414747	0.142318
273	chr6.4810	chr6.4810-6	MYB	0.483846	0.166029
274	chr6.4810	chr6.4810-6	MYB	0.478413	0.164165
275	chr6.4810	chr6.4810-6	MYB	0.431402	0.148034
276	chr6.4810	chr6.4810-6	MYB	0.423037	0.145163
277	chr6.4810	chr6.4810_Pool	MYB	0.460447	0.158
278	chr6.4810	chr6.4810_Pool	MYB	0.452792	0.155374
279	chr6.4810	chr6.4810_Pool	MYB	0.422542	0.144993
280	chr6.4810	chr6.4810_Pool	MYB	0.465717	0.159809
281	NT	SABETI	AHI1	0.999963	0.958713
283	NT	SABETI	AHI1	0.997823	0.956661
284	NT	SABETI	AHI1	1.00957	0.967926
285	NT	SABETI	AHI1	1.23124	1.18045
286	NT	SABETI	AHI1	1.03984	0.996941
287	NT	SABETI	AHI1	1.04642	1.00325
288	NT	SABETI	AHI1	0.976336	0.93606
281	NT	SABETI	BCL2L1	2.12174	0.992952
283	NT	SABETI	BCL2L1	1.90429	0.891188
284	NT	SABETI	BCL2L1	2.01645	0.943679
285	NT	SABETI	BCL2L1	2.19237	1.02601
286	NT	SABETI	BCL2L1	2.40171	1.12398
287	NT	SABETI	BCL2L1	2.17878	1.01965
288	NT	SABETI	BCL2L1	2.14223	1.00254
281	NT	SABETI	CAT	1.17501	1.06521
283	NT	SABETI	CAT	1.09085	0.988917
284	NT	SABETI	CAT	1.01793	0.922805
285	NT	SABETI	CAT	1.04283	0.945377
286	NT	SABETI	CAT	1.1484	1.04109
287	NT	SABETI	CAT	1.15828	1.05004
288	NT	SABETI	CAT	1.08827	0.98657
281	NT	SABETI	CBFA2T3	0.356305	0.920701
283	NT	SABETI	CBFA2T3	0.346627	0.895694
284	NT	SABETI	CBFA2T3	0.387627	1.00164
285	NT	SABETI	CBFA2T3	0.427266	1.10407
286	NT	SABETI	CBFA2T3	0.426067	1.10097
287	NT	SABETI	CBFA2T3	0.374652	0.96811
288	NT	SABETI	CBFA2T3	0.390408	1.00882
281	NT	SABETI	CYBA	1.88848	1.00114
283	NT	SABETI	CYBA	1.776	0.941517
284	NT	SABETI	CYBA	1.7865	0.947082
285	NT	SABETI	CYBA	1.8297	0.969982
286	NT	SABETI	CYBA	1.96294	1.04062
287	NT	SABETI	CYBA	1.97869	1.04897
288	NT	SABETI	CYBA	1.98193	1.05068
281	NT	SABETI	DDX59-AS1	0.140057	1.08065
283	NT	SABETI	DDX59-AS1	0.101452	0.782783
284	NT	SABETI	DDX59-AS1	0.127022	0.980073
285	NT	SABETI	DDX59-AS1	0.154386	1.19121
286	NT	SABETI	DDX59-AS1	0.13608	1.04997
287	NT	SABETI	DDX59-AS1	0.116639	0.899958
288	NT	SABETI	DDX59-AS1	0.131595	1.01536
281	NT	SABETI	EPCAM	1.10835	1.11603
283	NT	SABETI	EPCAM	0.882405	0.888516
284	NT	SABETI	EPCAM	0.911226	0.917536
285	NT	SABETI	EPCAM	0.911496	0.917808
286	NT	SABETI	EPCAM	0.967286	0.973984
287	NT	SABETI	EPCAM	1.07532	1.08277
288	NT	SABETI	EPCAM	1.09577	1.10336
281	NT	SABETI	GAB2	3.12905	0.995139
283	NT	SABETI	GAB2	3.1456	1.0004
284	NT	SABETI	GAB2	3.24041	1.03056
285	NT	SABETI	GAB2	2.98998	0.95091
286	NT	SABETI	GAB2	3.29613	1.04827
287	NT	SABETI	GAB2	3.24564	1.03222
288	NT	SABETI	GAB2	2.96354	0.942501
281	NT	SABETI	LMO2	0.2192	0.932311
283	NT	SABETI	LMO2	0.216496	0.920812
284	NT	SABETI	LMO2	0.211591	0.899948
285	NT	SABETI	LMO2	0.25335	1.07756
286	NT	SABETI	LMO2	0.258301	1.09862
287	NT	SABETI	LMO2	0.239883	1.02028
288	NT	SABETI	LMO2	0.24698	1.05047
281	NT	SABETI	MYB	3.53455	1.21286
283	NT	SABETI	MYB	2.39409	0.821523
284	NT	SABETI	MYB	2.7064	0.928689
285	NT	SABETI	MYB	3.01295	1.03388
286	NT	SABETI	MYB	2.82484	0.969333
287	NT	SABETI	MYB	2.79509	0.959124
288	NT	SABETI	MYB	3.13158	1.07459
281	NT	SABETI	NAT10	1.75801	0.989433
283	NT	SABETI	NAT10	1.61282	0.907719
284	NT	SABETI	NAT10	1.86936	1.0521
285	NT	SABETI	NAT10	1.91124	1.07567
286	NT	SABETI	NAT10	1.96401	1.10537
287	NT	SABETI	NAT10	1.76712	0.994559
288	NT	SABETI	NAT10	1.55493	0.87514
281	NT	SABETI	POLA2	0.212677	0.938431
283	NT	SABETI	POLA2	0.21643	0.954991
284	NT	SABETI	POLA2	0.231962	1.02352
285	NT	SABETI	POLA2	0.267636	1.18093
286	NT	SABETI	POLA2	0.236889	1.04527
287	NT	SABETI	POLA2	0.220716	0.9739
288	NT	SABETI	POLA2	0.200105	0.882957
281	NT	SABETI	RPL37A	165.485	0.46774
283	NT	SABETI	RPL37A	517.001	1.46129
284	NT	SABETI	RPL37A	276.626	0.781877
285	NT	SABETI	RPL37A	319.391	0.902752
286	NT	SABETI	RPL37A	418.333	1.18241
288	NT	SABETI	RPL37A	425.946	1.20393
281	NT	SABETI	SRPRB	2.86168	1.49131
283	NT	SABETI	SRPRB	1.51532	0.78968
284	NT	SABETI	SRPRB	1.6252	0.846947
285	NT	SABETI	SRPRB	1.72817	0.900605
286	NT	SABETI	SRPRB	1.75534	0.914764
287	NT	SABETI	SRPRB	1.98351	1.03367
288	NT	SABETI	SRPRB	1.96306	1.02302
281	NT	SABETI	TPX2	1.84893	1.01203
283	NT	SABETI	TPX2	1.7864	0.977806
284	NT	SABETI	TPX2	1.70896	0.935419
285	NT	SABETI	TPX2	1.78298	0.975934
286	NT	SABETI	TPX2	1.88919	1.03407
287	NT	SABETI	TPX2	1.86728	1.02207
288	NT	SABETI	TPX2	1.9049	1.04267
281	NT	SABETI	XRCC5	3.78764	1.07561
283	NT	SABETI	XRCC5	3.34517	0.949961
284	NT	SABETI	XRCC5	3.33429	0.94687
285	NT	SABETI	XRCC5	3.51195	0.997323
286	NT	SABETI	XRCC5	3.60876	1.02481
287	NT	SABETI	XRCC5	3.55655	1.00999
288	NT	SABETI	XRCC5	3.50528	0.99543
